# Machine Learning Prediction of HIV1 Drug Resistance against Integrase Strand Transfer Inhibitors

**DOI:** 10.1101/2025.04.25.650610

**Authors:** Ching Yu Chui, A.W. Edith Chan

**Affiliations:** Division of Medicine, Cruciform Building, University College London, Gower Street, London WC1E 6BT, UK

## Abstract

Infection caused by the human immunodeficiency virus (HIV) can be effectively treated using antiretroviral therapy (ART). One such therapy involves drugs that target the HIV integrase. However, this has resulted in the development of resistant associated mutations (RAMs). This investigation aims to create a machine learning model to classify an input protein sequence of HIV integrase as ‘resistant’ or ‘non-resistant’ towards the five approved integrase strand inhibitors (INSTIs). The training data consists of protein sequences along with the associated biological features of each residue: its presence in the drug binding site, secondary structure, solvent accessibility and mutation frequency. A logistic regression model was developed and from this model, key residues which contribute towards drug resistance were identified, including several known RAMs. The model performance was on a par with other similar studies that used for classifiers with more complex architectures. The approach described here could be adapted to other resistance-prone diseases.
