## supplemental table S1 for "Machine Learning Prediction of HIV1 Drug Resistance against Integrase Strand Transfer Inhibitors"

Machine Learning Prediction of HIV1 Drug Resistance against Integrase Strand Transfer Inhibitors
Ching Yu Chui & A.W. Edith Chan*
Division of Medicine, University College London, Gower Street, London WC1E 6BT, UK
edith.chan@ucl.ac.uk
Supplementary Materials
Table S1. Mutation frequency, solvent accessible surface area, secondary structure, and residues defining the binding site of each residue in integrase.
AA Position	Mutation Frequency	Solvent Accessible Area (A2)	Secondary Structure from PDB	Predicted Secondary Structure using DSSP	Residues defining the binding site
1	0	87.49	H-bonded turn	No data	0
2	0.01	157.84	H-bonded turn	No data	0
3	0.03	113.52	H-bonded turn	No data	0
4	0.01	13.6	Alpha helix	No data	0
5	0.01	43.32	Alpha helix	No data	0
6	0.05	97.09	Alpha helix	No data	0
7	0.05	124.82	Alpha helix	No data	0
8	0.01	0	Alpha helix	No data	0
9	0.01	86.3	Alpha helix	No data	0
10	0.06	124.42	Alpha helix	No data	0
11	0.29	25.44	Alpha helix	No data	0
12	0.01	5.95	Alpha helix	No data	0
13	0.02	127.66	Alpha helix	No data	0
14	0.35	32.91	Alpha helix	No data	0
15	0.01	8.45	Alpha helix	No data	0
16	0.01	3.92	Loop	No data	0
17	0.17	0	Loop	No data	0
18	0.01	16.08	Alpha helix	No data	0
19	0.01	59.66	Alpha helix	No data	0
20	0.09	96.19	Alpha helix	No data	0
21	0.15	0.04	Alpha helix	No data	0
22	0.02	0	Alpha helix	No data	0
23	0.08	20.55	Alpha helix	No data	0
24	0.12	34.02	Alpha helix	No data	0
25	0.15	52.61	Alpha helix	No data	0
26	0.01	38.62	Alpha helix	No data	0
27	0.03	60.19	Loop	No data	0
28	0.07	13.11	Loop	No data	0
29	0	35.26	Loop	Alpha helix	0
30	0.02	30.31	Alpha helix	Alpha helix	0
31	0.53	97.31	Alpha helix	Alpha helix	0
32	0.09	36.33	Alpha helix	Alpha helix	0
33	0.01	0	Alpha helix	Alpha helix	0
34	0.03	96.57	Alpha helix	Alpha helix	0
35	0.01	107.19	Alpha helix	Alpha helix	0
36	0.01	15.59	Alpha helix	Alpha helix	0
37	0.03	27.75	Alpha helix	Alpha helix	0
38	0.01	24.79	Alpha helix	H-bonded turn	0
39	0.16	64.61	Loop	No data	0
40	0.01	15.14	Loop	310 helix	0
41	0.05	79.87	Alpha helix	310 helix	0
42	0.11	89.14	Alpha helix	310 helix	0
43	0.01	22.31	Alpha helix	No data	0
44	0.01	2.11	Loop	No data	0
45	0.1	44.5	Loop	No data	0
46	0.01	31.65	Loop	No data	0
47	0.01	7.74	Loop	No data	0
48	0.01	13.51	Loop	Bend	0
49	0.02	13.63	Loop	No data	0
50	0.21	5.42	Loop	No data	0
51	0.01	39.21	Loop	No data	0
52	0.01	3	Loop	No data	0
53	0.01	5.48	Loop	No data	0
54	0.01	10.86	Loop	No data	0
55	0.01	39.89	Loop	No data	0
56	0.02	5.5	Loop	No data	0
57	0.03	25.86	Loop	H-bonded turn	0
58	0.01	20.65	H-bonded turn	H-bonded turn	0
59	0.02	12.32	H-bonded turn	Beta strand	0
60	0.05	11.01	Beta strand	Beta strand	0
61	0.01	1.22	Beta strand	Beta strand	0
62	0.01	2.76	Beta strand	Beta strand	0
63	0.04	0.16	Beta strand	Beta strand	0
64	0.01	6.92	Beta strand	Beta strand	1
65	0.01	3.49	Beta strand	Beta strand	1
66	0.01	0.24	Beta strand	Beta strand	1
67	0.01	72.78	Beta strand	Beta strand	1
68	0.02	40.46	Beta strand	H-bonded turn	0
69	0.01	97.63	H-bonded turn	H-bonded turn	0
70	0.02	85.23	H-bonded turn	Beta strand	0
71	0.02	95.39	Beta strand	Beta strand	0
72	0.6	17.04	Beta strand	Beta strand	0
73	0.02	0	Beta strand	Beta strand	0
74	0.12	0	Beta strand	Beta strand	0
75	0.01	0	Beta strand	Beta strand	0
76	0.01	0	Beta strand	Beta strand	0
77	0.01	0	Beta strand	Beta strand	0
78	0.01	0.58	Beta strand	H-bonded turn	0
79	0.01	4.63	H-bonded turn	H-bonded turn	0
80	0.01	3.03	H-bonded turn	H-bonded turn	0
81	0.01	3.68	H-bonded turn	No data	0
82	0.01	8.33	Loop	No data	0
83	0.01	0.48	Loop	Beta strand	0
84	0.14	1.61	Beta strand	Beta strand	0
85	0.01	6.45	Beta strand	Beta strand	0
86	0.01	0.26	Beta strand	Beta strand	0
87	0.01	18.06	Beta strand	Beta strand	0
88	0.03	34.96	Beta strand	Beta strand	0
89	0.01	3.68	Beta strand	Bend	0
90	0.03	117.54	Loop	Bend	0
91	0.05	43.85	Loop	No data	0
92	0.01	68.25	Loop	No data	1
93	0.01	60.06	Loop	Alpha helix	0
94	0.01	8.25	Loop	Alpha helix	0
95	0.03	114.35	Alpha helix	Alpha helix	0
96	0.03	45.01	Alpha helix	Alpha helix	0
97	0.03	0	Alpha helix	Alpha helix	0
98	0.01	10.37	Alpha helix	Alpha helix	0
99	0.02	34.64	Alpha helix	Alpha helix	0
100	0.1	2.81	Alpha helix	Alpha helix	0
101	0.58	3.34	Alpha helix	Alpha helix	0
102	0.01	7.87	Alpha helix	Alpha helix	0
103	0.02	13.37	Alpha helix	Alpha helix	0
104	0.01	0.33	Alpha helix	Alpha helix	0
105	0.01	1.9	Alpha helix	Alpha helix	0
106	0.04	0.58	Alpha helix	Alpha helix	0
107	0.01	5.2	Alpha helix	Bend	0
108	0.01	3.07	Loop	No data	0
109	0.01	38.66	Loop	No data	0
110	0.02	7.49	Loop	No data	0
111	0.09	116.59	Loop	Beta strand	0
112	0.65	20.89	Beta strand	Beta strand	0
113	0.87	4.18	Beta strand	Beta strand	0
114	0.01	16.23	Beta strand	Beta strand	0
115	0.01	6.86	Loop	No data	0
116	0.01	41.37	Loop	No data	1
117	0.01	60.84	Loop	No data	0
118	0.01	27.05	Loop	H-bonded turn	0
119	0.25	93.85	H-bonded turn	H-bonded turn	0
120	0.01	6.15	H-bonded turn	H-bonded turn	0
121	0.01	4.97	H-bonded turn	Bend	0
122	0.1	66.65	H-bonded turn	Bend	0
123	0.02	23.24	Loop	No data	0
124	0.73	112.3	loop	No data	0
125	0.71	51.99	Alpha helix	No data	0
126	0.06	1.85	Alpha helix	No data	0
127	0.03	130.59	Alpha helix	H-bonded turn	0
128	0.01	57.87	Alpha helix	H-bonded turn	0
129	0.01	14.34	Alpha helix	H-bonded turn	0
130	0.01	1.29	Alpha helix	No data	0
131	0.01	194.09	Alpha helix	No data	0
132	0.01	49.48	Alpha helix	No data	0
133	0.02	14.43	Alpha helix	No data	0
134	0.32	56.3	H-bonded turn	No data	0
135	0.31	16.26	loop	Beta strand	0
136	0.54	123.22	Beta strand	Beta strand	0
137	0.02	49.4	Beta strand	Beta strand	0
138	0.03	57.62	Beta strand	Beta strand	0
139	0.02	71.09	Beta strand	No data	0
140	0.02	6.98	Beta strand	No data	0
141	0.02	10.26	H-bonded turn	Bend	0
142	0.01	66.26	H-bonded turn	No data	0
143	0.02	116.23	H-bonded turn	No data	1
144	0.02	4.7	H-bonded turn	No data	0
145	0.02	73.02	H-bonded turn	No data	1
146	0.01	37.74	H-bonded turn	H-bonded turn	1
147	0.02	2.04	H-bonded turn	H-bonded turn	0
148	0.02	2.94	Alpha helix	Alpha helix	1
149	0.02	0	Alpha helix	Alpha helix	0
150	0.01	0.33	Alpha helix	Alpha helix	0
151	0.97	0	Alpha helix	Alpha helix	1
152	0.02	14.12	Alpha helix	Alpha helix	1
153	0.02	0.25	Alpha helix	No data	0
154	0.05	2.8	Alpha helix	No data	0
155	0.02	0.09	Alpha helix	No data	1
156	0.09	23.91	Alpha helix	Alpha helix	1
157	0.06	9.19	Alpha helix	Alpha helix	0
158	0.02	1.22	Alpha helix	Alpha helix	0
159	0.01	41.61	Alpha helix	Alpha helix	1
160	0.07	54.74	Alpha helix	No data	0
161	0.02	0.92	Alpha helix	No data	0
162	0.02	3.1	Alpha helix	No data	0
163	0.09	56.54	Alpha helix	No data	0
164	0.02	9.1	Alpha helix	Bend	0
165	0.09	0.27	Alpha helix	310 helix	0
166	0.02	58.12	Alpha helix	310 helix	0
167	0.26	109.59	Alpha helix	310 helix	0
168	0.02	61.22	Alpha helix	No data	0
169	0.02	13.92	No data	Bend	0
170	0.02	154.09	No data	Bend	0
171	0.04	115.07	Alpha helix	Alpha helix	0
172	0.02	6.16	Alpha helix	Alpha helix	0
173	0.05	71.42	Alpha helix	Alpha helix	0
174	0.02	38.19	Alpha helix	Alpha helix	0
175	0.02	0	Alpha helix	Alpha helix	0
176	0.03	0	Alpha helix	Alpha helix	0
177	0.02	0.01	Alpha helix	Alpha helix	0
178	0.02	11.69	Alpha helix	Alpha helix	0
179	0.02	0	Alpha helix	Alpha helix	0
180	0.02	0.05	Alpha helix	Alpha helix	0
181	0.04	12.57	Alpha helix	Alpha helix	0
182	0.03	0.24	Alpha helix	Alpha helix	0
183	0.02	7.63	Alpha helix	Alpha helix	0
184	0.02	0	Alpha helix	Alpha helix	0
185	0.02	34.6	Alpha helix	Alpha helix	0
186	0.02	28.5	Alpha helix	No data	0
187	0.04	32.06	H-bonded turn	No data	0
188	0.06	24.32	H-bonded turn	No data	0
189	0.01	16.46	H-bonded turn	Bend	0
190	0.01	61.93	H-bonded turn	H-bonded turn	0
191	0.02	28.61	H-bonded turn	H-bonded turn	0
192	0.01	22.35	H-bonded turn	Bend	0
193	0.1	34.15	H-bonded turn	No data	0
194	0.02	2.73	H-bonded turn	No data	0
195	0.04	1.46	Alpha helix	Alpha helix	0
196	0.02	4.45	Alpha helix	Alpha helix	0
197	0.02	2.5	Alpha helix	Alpha helix	0
198	0.02	29.81	Alpha helix	Alpha helix	0
199	0.02	24.34	Alpha helix	Alpha helix	0
200	0.02	0.58	Alpha helix	Alpha helix	0
201	0.73	4.84	Alpha helix	Alpha helix	0
202	0.02	0	Alpha helix	Alpha helix	0
203	0.07	3.86	Alpha helix	Alpha helix	0
204	0.03	14.11	Alpha helix	Alpha helix	0
205	0.04	2.18	Alpha helix	Alpha helix	0
206	0.18	0.94	Alpha helix	Alpha helix	0
207	0.04	43.7	Alpha helix	Alpha helix	0
208	0.08	55.43	Alpha helix	Alpha helix	0
209	0.02	62.38	Alpha helix	Alpha helix	0
210	0.03	0.45	Alpha helix	Alpha helix	0
211	0.15	136.9	Alpha helix	Alpha helix	0
212	0.03	83.45	Alpha helix	Alpha helix	0
213	0.02	15.36	Alpha helix	Alpha helix	0
214	0.02	15.75	Alpha helix	Alpha helix	0
215	0.07	122.55	Alpha helix	Alpha helix	0
216	0.04	75.46	Alpha helix	Alpha helix	0
217	0.02	5.42	Alpha helix	Alpha helix	0
218	0.24	52.44	Alpha helix	Alpha helix	0
219	0.05	169.68	Alpha helix	Alpha helix	0
220	0.07	85.31	Alpha helix	No data	0
221	0.04	18.31	H-bonded turn	No data	0
222	0.06	115.64	H-bonded turn	No data	0
223	0.02	72.26	Beta strand	No data	0
224	0.02	119.97	Beta strand	No data	0
225	0.02	0	Beta strand	No data	0
226	0.01	92.88	Beta strand	Isolated B bridge	0
227	0.05	8.08	Beta strand	No data	0
228	0.02	209.51	Beta strand	No data	0
229	0.02	No data	Loop	No data	0
230	0.08	No data	Loop	No data	0
231	0.03	No data	Loop	No data	0
232	0.04	No data	Loop	No data	0
233	0.02	No data	Loop	No data	0
234	0.93	No data	Loop	No data	0
235	0.02	No data	Loop	No data	0
236	0.02	144.04	Loop	No data	0
237	0.02	30.21	Beta strand	No data	0
238	0.02	62.54	Beta strand	No data	0
239	0.02	2.1	Beta strand	No data	0
240	0.03	97.07	Beta strand	Beta strand	0
241	0.01	8.45	Beta strand	Beta strand	0
242	0.02	8.45	Beta strand	Beta strand	0
243	0.02	17.97	Beta strand	Beta strand	0
244	0.02	94.85	Beta strand	No data	0
245	0.02	31.18	Beta strand	No data	0
246	0.02	132.95	Bend	No data	0
247	0.02	51.31	Beta strand	No data	0
248	0.02	19.01	Beta strand	No data	0
249	0.01	0.02	Beta strand	No data	0
250	0.02	0	Beta strand	Beta strand	0
251	0.03	0	Beta strand	Beta strand	0
252	0.02	51.52	Beta strand	Beta strand	0
253	0.05	31.79	Beta strand	Bend	0
254	0.05	143.36	Bend	Bend	0
255	0.11	104.29	Bend	Bend	0
256	0.17	74.93	Beta strand	No data	0
257	0.02	32.79	Beta strand	Beta strand	0
258	0.02	74.84	Beta strand	Beta strand	0
259	0.02	58.12	Beta strand	Beta strand	0
260	0.03	10.41	Beta strand	No data	0
261	0.02	68.3	Beta strand	No data	0
262	0.01	111.38	H-bonded turn	Bend	0
263	0.02	194.96	H-bonded turn	H-bonded turn	0
264	0.02	166.96	Beta strand	H-bonded turn	0
265	0.15	13.72	Beta strand	Isolated B bridge	0
266	0.02	134.92	Beta strand	No data	0
267	0.01	35.35	Beta strand	No data	0
268	0.04	121.91	Beta strand	No data	0
269	0.2	No data	No data	No data	0
270	0.04	No data	No data	No data	0
271	0.02	No data	No data	No data	0
272	0.02	No data	No data	No data	0
273	0.03	No data	No data	No data	0
274	0.02	No data	No data	No data	0
275	0.03	No data	No data	No data	0
276	0.02	No data	No data	No data	0
277	0.02	No data	No data	No data	0
278	0.24	No data	No data	No data	0
279	0.05	No data	No data	No data	0
280	0.03	No data	No data	No data	0
281	0.05	No data	No data	No data	0
282	0.02	No data	No data	No data	0
283	0.53	No data	No data	No data	0
284	0.07	No data	No data	No data	0
285	0.02	No data	No data	No data	0
286	0.08	No data	No data	No data	0
287	0.02	No data	No data	No data	0
288	0.06	No data	No data	No data	0
